# Genome-resolved diversity and biosynthetic potential of the coral reef microbiome

**DOI:** 10.1101/2024.08.18.608444

**Authors:** Lucas Paoli, Fabienne Wiederkehr, Hans-Joachim Ruscheweyh, Samuel Miravet-Verde, Kalia S. I. Bistolas, Teresa Sawyer, Karine Labadie, Kim-Isabelle Mayer, Aude Perdereau, Maggie M. Reddy, Clémentine Moulin, Emilie Boissin, Guillaume Bourdin, Juliette Cailliau, Guillaume Iwankow, Julie Poulain, Sarah Romac, Tara Pacific Consortium Coordinators, Serge Planes, Denis Allemand, Sylvain Agostini, Chris Bowler, Eric Douville, Didier Forcioli, Pierre E. Galand, Fabien Lombard, Pedro H. Oliveira, Jörn Piel, Olivier Thomas, Rebecca Vega Thurber, Romain Troublé, Christian R. Voolstra, Patrick Wincker, Maren Ziegler, Shinichi Sunagawa

## Abstract

Coral reefs are marine biodiversity hotspots that provide a wide range of ecosystem services. They are also reservoirs of bioactive compounds, many of which are produced by microbial symbionts associated with reef invertebrate hosts. However, for the keystone species of coral reefs—the reef-building corals themselves—we still lack a systematic assessment of their microbially encoded biosynthetic potential, and thus the molecular resources that may be at stake due to the alarming decline in reef biodiversity and cover. Here, we analysed microbial genomes reconstructed from 820 reef-building coral samples of three representative coral genera collected at 99 reefs across 32 islands during a two-year expedition throughout the Pacific Ocean (*Tara* Pacific). By contextualising our analyses with the microbiomes of other reef species, we found that genomic information was previously available for only 10% of the 4,224 microbial species overall and for less than 1% of the 645 species exclusively identified in *Tara* Pacific samples. We found reef-building coral microbiomes to be host-specific and their biosynthetic potential to rival or even surpass that found in traditional targets for natural product discovery, such as sponges and soft corals. Fire corals were not only particularly diverse in microbially encoded biosynthetic gene clusters (BGCs), but also in BGC-rich bacteria, including Acidobacteriota spp., which have been recently highlighted for their promising natural product repertoire. Together, this study unveils new candidate sources for bioactive compound discovery, prioritises targets for microbial isolation, and underscores the importance of conservation efforts by linking macro-organismal biodiversity loss to host-specific microbiomes and their biotechnological potential.
