## Supplementary Table 4 for "Genome-resolved diversity and biosynthetic potential of the coral reef microbiome"

### Sheet: README
Supplementary table with information about the publicly available isolate genomes included in the study
Sheet 1: Isolate genome studies included and references
Sheet 2: Isolate genomes summary

### Sheet: Sheet 1
dataset	Bioproject	reference
LIJI22-1	PRJNA723412	Li, J. et al. Cultured bacteria provide insight into the functional potential of the coral-associated microbiome. mSystems 7, e0032722 (2022).
ALME22-1	PRJEB50695	Almeida, J. F. et al. Marine sponge and octocoral-associated bacteria show versatile secondary metabolite biosynthesis potential and antimicrobial activities against human pathogens. Mar. Drugs 21, (2022).
ALME22-2	PRJEB50698	Almeida, J. F. et al. Marine sponge and octocoral-associated bacteria show versatile secondary metabolite biosynthesis potential and antimicrobial activities against human pathogens. Mar. Drugs 21, (2022).
SONG22-1	PRJNA757235	Shi, S.-B., Cui, L.-Q., Zeng, Q., Long, L.-J. & Tian, X.-P. Nocardioides coralli sp. nov., an actinobacterium isolated from stony coral in the South China Sea. Int. J. Syst. Evol. Microbiol. 72, 005342 (2022).
SWEE21-1	PRJNA343499, PRJNA638634, PRJNA698462	Sweet, M. et al. Insights into the cultured bacterial fraction of corals. mSystems 6, e0124920 (2021).
BRAU18-1	PRJNA400578	Braun, D. R. et al. Complete genome sequence of Dietzia sp. strain WMMA184, a marine coral-associated bacterium. Genome Announc. 6, e01582–17 (2018).
KELL16-1	PRJEB14417	Keller-Costa, T., Silva, R., Lago-Lestón, A. & Costa, R. Genomic insights into Aquimarina sp. strain EL33, a bacterial symbiont of the gorgonian coral Eunicella labiata. Genome Announc. 4, 00855–00816 (2016).
RAIM18-1	PRJEB25531	Raimundo, I., Silva, S. G., Costa, R. & Keller-Costa, T. Bioactive secondary metabolites from octocoral-associated microbes: New chances for blue growth. Mar. Drugs 16, (2018).
HENA17-1	PRJNA327597, PRJNA328866, PRJNA328867	Henao, J. et al. Genome sequencing of three bacteria associated to black band disease from a Colombian reef-building coral. Genom Data 11, 73–74 (2017).
BOND12-1	PRJNA73563	Bondarev, V. et al. The genus Pseudovibrio contains metabolically versatile bacteria adapted for symbiosis. Environ. Microbiol. 15, 2095–2113 (2013).
RODR18-1	PRJEB24678	Rodrigues, G. N., Lago-Lestón, A., Costa, R. & Keller-Costa, T. Draft genome sequence of Labrenzia sp. strain EL143, a coral-associated Alphaproteobacterium with versatile symbiotic living capability and strong halogen degradation potential. Genome Announc. 6, 00132–00118 (2018).
SILV18-1	PRJEB24502	Silva, S. G., Lago-Lestón, A., Costa, R. & Keller-Costa, T. Draft genome sequence of Sphingorhabdus sp. strain EL138, a metabolically versatile Alphaproteobacterium isolated from the gorgonian coral Eunicella labiata. Genome Announc. 6, 00142–00118 (2018).
TAND18-1	PRJNA422318	Tandon, K., Chiang, P.-W., Chen, W.-M. & Tang, S.-L. Draft genome sequence of Endozoicomonas acroporae strain Acr-14T, isolated from Acropora coral. Genome Announc. 6, 01576–01517 (2018).
DING16-1	PRJNA66389	Ding, J.-Y., Shiu, J.-H., Chen, W.-M., Chiang, Y.-R. & Tang, S.-L. Genomic insight into the host-endosymbiont relationship of Endozoicomonas montiporae CL-33(T) with its coral host. Front. Microbiol. 7, 251 (2016).
KUMA18-1	PRJNA289015	Kumari, P., Badhai, J. & Das, S. K. Draft genome sequence of Marinomonas fungiae strain AN44T (JCM 18476T), isolated from the coral Fungia echinata from the Andaman Sea. Genome Announc. 6, 00112–00118 (2018).
MEYE15-1	PRJNA269585	Meyer, J. L. et al. Draft genome sequence of Halomonas meridiana R1t3 isolated from the surface microbiota of the Caribbean Elkhorn coral Acropora palmata. Stand. Genomic Sci. 10, 75 (2015).
ASAH15-1	PRJNA257109	Asahina, A. Y. & Hadfield, M. G. Draft genome sequence of Pseudoalteromonas luteoviolacea HI1, determined using Roche 454 and PacBio single-molecule real-time hybrid sequencing. Genome Announc. 3, 01590–01514 (2015).
WANX16-1	PRJNA340268	Wan, X., Miller, J. M., Rowley, S. J., Hou, S. & Donachie, S. P. Draft genome sequence of a novel Luteimonas sp. strain from coral mucus, Hawai‘i. Genome Announc. 4, 01228–01216 (2016).
FRAN16-1	PRJEB10717	Franco, T., Califano, G., Gonçalves, A. C., Cúcio, C. & Costa, R. Draft genome sequence of Vibrio sp. strain Evh12, a bacterium retrieved from the gorgonian coral Eunicella verrucosa. Genome Announc. 4, 01729–01715 (2016).
DEBS20-1	PRJNA565475, PRJNA565152	Deb, S., Badhai, J. & Das, S. K. Draft genome sequences of two Vibrio fortis strains isolated from coral (Fungia sp.) from the Andaman Sea. Microbiol. Resour. Announc. 9, 01225–01219 (2020).
THOM09-1	PRJNA40361, PRJNA40359, PRJNA19397	Thompson, C. C. et al. Genomic taxonomy of Vibrios. BMC Evol. Biol. 9, 258 (2009).
KIME12-1	PRJNA40491	Kimes, N. E. et al. Temperature regulation of virulence factors in the pathogen Vibrio coralliilyticus. ISME J. 6, 835–846 (2012).
USHI14-1	PRJNA214563	Ushijima, B. et al. Vibrio coralliilyticus strain OCN008 is an etiological agent of acute Montipora white syndrome. Appl. Environ. Microbiol. 80, 2102–2109 (2014).
NITE16-1	PRJDB231	direct submission
JGID16-1	PRJEB15776	direct submission
NATU18-1	PRJNA484286	direct submission

### Sheet: Sheet 2
dataset	bioproject	assembly_accession	biosample	bacterial_class	bacterial_family	sample_description	isolate_name	host	biome_details	growth_condition	geo_loc_name	loc_description
ALME22-1	PRJEB50695	GCA_947331495.1	SAMEA112127972	Alphaproteobacteria	Erythrobacteraceae	Erythrobacteraceae bacterium strain Alg239-R51	Alg239-R51	Spongia officinalis	sponge		Algarve, Faro	36.979778, -7.989111
ALME22-1	PRJEB50695	GCA_947331475.1	SAMEA112127971	Gammaproteobacteria	Halomonadaceae	Halomonas sp. strain Alg239-R46	Alg239-R46	Spongia officinalis	sponge		Algarve, Faro	36.979778, -7.989111
ALME22-1	PRJEB50695	GCA_947331485.1	SAMEA112127974	Alphaproteobacteria	Maricaulaceae	Marinicauda sp. strain Alg238-R41	Alg238-R41	Spongia officinalis	sponge		Algarve, Faro	36.979778, -7.989111
ALME22-1	PRJEB50695	GCA_947331445.1	SAMEA112127973	Gammaproteobacteria	Endozoicomonadaceae	Parendozoicomonas sp. strain Alg238-R29	Alg238-R29	Spongia officinalis	sponge		Algarve, Faro	36.979778, -7.989111
ALME22-1	PRJEB50695	GCA_947331435.1	SAMEA112127975	Alphaproteobacteria	Rhodovibrionaceae	Pelagibius sp. strain Alg239-R121	Alg239-R121	Spongia officinalis	sponge		Algarve, Faro	36.979778, -7.989111
ALME22-1	PRJEB50695	GCA_947331465.1	SAMEA112127976	Alphaproteobacteria	Roseobacteraceae	Shimia sp. strain Alg240-R146	Alg240-R146	Spongia officinalis	sponge		Algarve, Faro	36.979778, -7.989111
ALME22-2	PRJEB50698	GCA_947311855.1	SAMEA111539000	Bacilli	Bacillaceae	Halobacillus sp. strain Cin3 assembly for Halobacillus sp. Cin3	Cin3	Cinachyrella sp.	sponge		Taiwan	23.2469494, 119.6679559
ALME22-2	PRJEB50698	GCA_947311865.1	SAMEA111539005	Alphaproteobacteria	Paracoccaceae	Paracoccus sp. strain ParArs4 assembly for Paracoccus sp. PARArs4	ParArs4	Paratetilla sp.	sponge		Taiwan	23.2469494, 119.6679559
ALME22-2	PRJEB50698	GCA_947311875.1	SAMEA111539003	Gammaproteobacteria	Pseudomonadaceae	Pseudomonas sp. strain ParCl1 assembly for Pseudomonas sp. PARCl1	ParCl1	Paratetilla sp.	sponge		Taiwan	23.2469494, 119.6679559
ALME22-2	PRJEB50698	GCA_947311885.1	SAMEA111539004	Gammaproteobacteria	Vibrionaceae	Vibrio sp. strain St2 assembly for Vibrio sp. St2	St2	Stylissa carteri	sponge		Taiwan	23.2469494, 119.6679559
ALME22-2	PRJEB50698	GCA_947311895.1	SAMEA111539002	Gammaproteobacteria	Pseudoalteromonadaceae	Pseudoalteromonas sp. strain Par1 assembly for Pseudoalteromonas sp. PAR1	Par1	Paratetilla sp.	sponge		Taiwan	23.2469494, 119.6679559
ALME22-2	PRJEB50698	GCA_947311905.1	SAMEA111539001	Gammaproteobacteria	Alteromonadaceae	Alteromonas sp. strain CyTr2 assembly for Alteromonas sp. CyTr2	CyTr2	Cinachyrella sp. / Paratetilla sp.	sponge		Taiwan	23.2469494, 119.6679559
ALME22-2	PRJEB50698	GCA_947387485.1	SAMEA112151714	Flavobacteriia	Flavobacteriaceae	Flavobacteriaceae bacterium strain RHTr2 assembly for Flavobacteriaceae bacterium RhTr2	RHTr2	Rhabdastrella globostellata	sponge		Taiwan	23.2469494, 119.6679559
ALME22-2	PRJEB50698	GCA_947387515.1	SAMEA112151711	Bacilli	Bacillaceae	Alkalihalobacillus sp. strain CinArs1 assembly for Alkalihalobacillus sp. CinArs1	CinArs1	Cinachyrella sp.	sponge		Taiwan	23.2469494, 119.6679559
ALME22-2	PRJEB50698	GCA_947387535.1	SAMEA112151712	Bacilli	unclassified	Exiguobacterium sp. strain CinTr1 assembly for Exiguobacterium sp. CinTr1	CinTr1	Cinachyrella sp.	sponge		Taiwan	23.2469494, 119.6679559
ALME22-2	PRJEB50698	GCA_947387545.1	SAMEA112151715	Gammaproteobacteria	Moraxellaceae	Acinetobacter sp. strain CinCl2 assembly for Acinetobacter sp. CinCl2	CinCl2	Cinachyrella sp.	sponge		Taiwan	23.2469494, 119.6679559
ALME22-2	PRJEB50698	GCA_947387555.1	SAMEA112151717	Gammaproteobacteria	Colwelliaceae	Thalassomonas sp. strain RHCl1 assembly for Thalassomonas sp. RHCl1	RHCl1	Rhabdastrella globostellata	sponge		Taiwan	23.2469494, 119.6679559
ALME22-2	PRJEB50698	GCA_947387565.1	SAMEA112151713	Cytophagia	Flammeovirgaceae	Flammeovirga sp. strain SubArs3 assembly for Flammeovirga sp. SubArs3	SubArs3	Suberites sp.	sponge		Taiwan	23.2469494, 119.6679559
ALME22-2	PRJEB50698	GCA_947387575.1	SAMEA112151718	Gammaproteobacteria	unclassified	Oceanospirillales bacterium strain XeTr1 assembly for Oceanospirillales bacterium XeTr1	XeTr1	Xestospongia testudinaria	sponge		Taiwan	23.2469494, 119.6679559
ALME22-2	PRJEB50698	GCA_947387585.1	SAMEA112151716	Gammaproteobacteria	Vibrionaceae	Grimontia sp. strain SpTr1 assembly for Grimontia sp. SpTr1	SpTr1	Spongia sp.	sponge		Taiwan	23.2469494, 119.6679559
ASAH15-1	PRJNA257109	GCA_000814765.1	SAMN02947394	Gammaproteobacteria	Pseudoaltermonadaceae	Pseudoalteromonas luteoviolacea HI1	HI1	Pocillopora damicornis	coral		USA: Hawaii	21.4722 N 157.9772 W
BOND12-1	PRJNA73563	GCA_000236645.1	SAMN02261085	Alphaproteobacteria	Rhodobacteraceae	Pseudovibrio sp. FO-BEG1	FO-BEG1	undefined hexacoral	coral		NA	NA
BRAU18-1	PRJNA400578	GCA_002441635.1	SAMN07571474	Actinobacteria	Dietziaceae	Dietzia sp. WMMA184	WMMA184	Montastraea faveolata	coral		USA:Florida keys	NA
DEBS20-1	PRJNA565475	GCA_008756975.1	SAMN12748540	Gammaproteobacteria	Vibrionaceae	Vibrio fortis S7-72	S7-72	Fungia sp.	coral		NA	12.02583333 N 93.01000000 E
DEBS20-1	PRJNA565152	GCA_008756925.1	SAMN12736039	Gammaproteobacteria	Vibrionaceae	Vibrio fortis AN60	AN60	Fungia sp.	coral		NA	12.02583333 N 93.01000000 E
DING16-1	PRJNA66389	GCA_001583435.1	SAMN04155633	Gammaproteobacteria	Endozoicomonadaceae	Endozoicomonas montiporae CL-33	CL-33	Montipora aequituberculata	coral		Taiwan: Kenting coast, Pingtung County	NA
FRAN16-1	PRJEB10717	GCA_001486525.1	SAMEA3532819	Gammaproteobacteria	Vibrionaceae	Vibrio crassostreae Evh12	Evh12	Eunicella verrucosa	coral		NA	37.00884 N 8.924889 W
HENA17-1	PRJNA328867	GCA_001696545.1	SAMN05382895	Alphaproteobacteria	Rhodobacteraceae	Stappia indica EBBD 17.2	EBBD 17.2	black-band-diseased hexacoral	coral		Colombia:Santa Marta bay	NA
HENA17-1	PRJNA328866	GCA_001696535.1	SAMN05382876	Alphaproteobacteria	Rhodobacteraceae	Stappia indica SBBC49	SBBC49	black-band-diseased hexacoral	coral		Colombia:Santa Marta bay	NA
HENA17-1	PRJNA327597	GCA_001696575.1	SAMN05348542	Alphaproteobacteria	Phyllobacteriaceae	Nitratireductor aquibiodomus EBB 35.1	EBB 35.1	black-band-diseased hexacoral	coral		Colombia: Santa Marta Bay	NA
JGID16-1	PRJEB15776	GCA_900101865.1	SAMN05421538	Alphaproteobacteria	Rhodobacteraceae	Paracoccus isoporae DSM 22220	DSM 22220	Isopora polifera	coral		NA	NA
KELL16-1	PRJEB14417	GCA_900089995.1	SAMEA4034450	Flavobacteriia	Flavobacteriaceae	Aquimarina megaterium EL33	EL33	Eunicella labiata	coral		NA	36.97978 N 7.989111 W
KIME12-1	PRJNA40491	GCA_000176135.1	SAMN02393819	Gammaproteobacteria	Vibrionaceae	Vibrio coralliilyticus ATCC BAA-450	ATCC BAA-450	Pocillopora damicornis	coral		NA	NA
KUMA18-1	PRJNA289015	GCA_001418205.1	SAMN03840741	Gammaproteobacteria	Oceanosprilliaceae	Marinomonas fungiae AN44 (JCM 18476)	AN44 (JCM 18476)	Fungia echinata	coral		NA	NA
LIJI22-1	PRJNA723412	GCA_024398135.1	SAMN18818366	unclassified	unclassified	Bacterium SCSIO 12643 chromosome, complete genome	SCSIO 12643	Pocillopora damicornis	coral	marine agar	China: Sanya	18.3 N 110.82 E
LIJI22-1	PRJNA723412	GCA_024398055.1	SAMN18818367	unclassified	unclassified	Bacterium SCSIO 12741 chromosome, complete genome	SCSIO 12741	Pocillopora damicornis	coral	marine agar	China: Sanya	18.3 N 110.82 E
LIJI22-1	PRJNA723412	GCA_024398035.1	SAMN18818384	Alphaproteobacteria	Kordiimonadaceae	Kordiimonas sp. SCSIO 12603 chromosome, complete genome	SCSIO 12603	Pocillopora damicornis	coral	marine agar	China: Sanya	18.3 N 110.82 E
LIJI22-1	PRJNA723412	GCA_024398015.1	SAMN18818385	Alphaproteobacteria	Kordiimonadaceae	Kordiimonas sp. SCSIO 12610 chromosome, complete genome	SCSIO 12610	Pocillopora damicornis	coral	marine agar	China: Sanya	18.3 N 110.82 E
LIJI22-1	PRJNA723412	GCA_024397995.1	SAMN18818425	unclassified	unclassified	Bacterium SCSIO 12827 chromosome, complete genome	SCSIO 12827	Pocillopora damicornis	coral	marine agar	China: Sanya	18.3 N 110.82 E
LIJI22-1	PRJNA723412	GCA_024397975.1	SAMN18818429	Gammaproteobacteria	Oceanospirillaceae	Bacterioplanoides sp. SCSIO 12839 chromosome, complete genome	SCSIO 12839	Pocillopora damicornis	coral	marine agar	China: Sanya	18.3 N 110.82 E
LIJI22-1	PRJNA723412	GCA_024397955.1	SAMN18818444	unclassified	unclassified	Bacterium SCSIO 12696 chromosome, complete genome	SCSIO 12696	Pocillopora damicornis	coral	marine agar	China: Sanya	18.3 N 110.82 E
LIJI22-1	PRJNA723412	GCA_024397935.1	SAMN18818445	unclassified	unclassified	Bacterium SCSIO 12844 chromosome, complete genome	SCSIO 12844	Pocillopora damicornis	coral	marine agar	China: Sanya	18.3 N 110.82 E
MEYE15-1	PRJNA269585	GCA_000943375.1	SAMN03255752	Gammaproteobacteria	Halomonadaceae	Halomonas meridiana R1t3	R1t3	Acropora palmata	coral		NA	24.548481 N 81.405914 W
NATU18-1	PRJNA484286	GCA_003390335.1	SAMN09762563	Gammaproteobacteria	Colwelliaceae	Thallassotalea euphylliae H1	H1	Montipora sp.	coral		USA: Hawaii	NA
NITE16-1	PRJDB231	GCA_001570965.1	SAMD00046480	Actinobacteria	Intrasporangiaceae	Janibacter corallicola NBRC 107790	NBRC 107790	Acropora gemmifera	coral		NA	NA
RAIM18-1	PRJEB25531	GCA_900313035.1	SAMEA104692609	Alphaproteobacteria	Rhodobacteraceae	Ruegeria sp. EL01	EL01	Eunicella labiata	coral		NA	36.979778 N 7.989111 W
RAIM18-1	PRJEB25531	GCA_900313045.1	SAMEA104692611	Alphaproteobacteria	Rhodobacteraceae	Sulfitobacter sp. EL44	EL44	Eunicella labiata	coral		NA	36.97978 N 7.989111 W
RAIM18-1	PRJEB25531	GCA_900327775.1	SAMEA1059311	Alphaproteobacteria	Rhodobacteraceae	Roseovarius sp. EL26	EL26	Eunicella labiata	coral		NA	36.979778 N 7.989111 W
RAIM18-1	PRJEB25531	GCA_900313025.1	SAMEA104692610	Alphaproteobacteria	Rhodobacteraceae	Pseudophaeobacter sp. EL27	EL27	Eunicella labiata	coral		NA	36.979778 N 7.989111 W
RAIM18-1	PRJEB25531	GCA_900313015.1	SAMEA104692612	Alphaproteobacteria	Rhodobacteraceae	Rhodobacteraceae bacterium EL53	EL53	Eunicella labiata	coral		NA	36.979778 N 7.989111 W
RAIM18-1	PRJEB25531	GCA_900313005.1	SAMEA104692613	Alphaproteobacteria	Rhodobacteraceae	Rhodobacteraceae bacterium EL129	EL129	Eunicella labiata	coral		NA	36.979778 N 7.989111 W
RAIM18-1	PRJEB25501	GCA_900313065.1	SAMEA104692614	Alphaproteobacteria	Kiloniellaceae	Kiloniella sp. EL199	EL199	Eunicella labiata	coral		NA	36.97978 N 7.989111 W
RAIM18-1	PRJEB25451	GCA_900312675.1	SAMEA104674031	Gammaproteobacteria	Vibrionaceae	Aliivibrio sp. EL58	EL58	Eunicella labiata	coral		NA	36.979778 N 7.989111 W
RAIM18-1	PRJEB26006	GCA_900382745.1	SAMEA4610035	Gammaproteobacteria	Vibrionaceae	Vibrio sp. Evh13	Evh13	Eunicella verrucosa	coral		NA	37.008839 N -8.924889 W
RAIM18-1	PRJEB26006	GCA_900379685.1	SAMEA4591840	Gammaproteobacteria	Vibrionaceae	Vibrio sp. Evd3	Evd3	Eunicella verrucosa	coral		NA	37.008839 N -8.924889 W
RAIM18-1	PRJEB26006	GCA_900382755.1	SAMEA4610036	Gammaproteobacteria	Vibrionaceae	Vibrio sp. Evd11	Evd11	Eunicella verrucosa	coral		NA	37.008839 N -8.924889 W
RODR18-1	PRJEB24678	GCA_900258415.1	SAMEA104555632	Alphaproteobacteria	Rhodobacteraceae	Labrenzia alba EL143	EL143	Eunicella labiata	coral		NA	36.979778 N 7.989111 W
SILV18-1	PRJEB24502	GCA_900258045.1	SAMEA104500216	Alphaproteobacteria	Sphingomonadaceae	Sphingorhabdus sp. EL138	EL138	Eunicella labiata	coral		NA	36.97978 N 7.989111 W
SONG22-1	PRJNA757235	GCA_019880385.1	SAMN20956028	Actinomycetes	Nocardioidaceae	Nocardioides coralli	SCSIO 67246	Montipora sp.	coral		China:Hainan,sanya	18.12 N 109.28 E
SWEE21-1	PRJNA343499	GCA_014349235.1	SAMN05805725	Cytophagia	Cytophagaceae	Cytophaga sp. FL35	FL35	Montastraea cavernosa	coral		NA	24.563057 N 81.40083 W
SWEE21-1	PRJNA698462	GCA_017744075.1	SAMN18440239	Alphaproteobacteria	Rhodobacteraceae	Paracoccus sp. R12_1	R12_1	Acropora cytherea	coral		Saudi Arabia: Red Sea	NA
SWEE21-1	PRJNA698462	GCA_017744015.1	SAMN18440240	Alphaproteobacteria	Rhodobacteraceae	Paracoccus sp. R12_2	R12_2	Acropora hemprichii	coral		Saudi Arabia: Red Sea	NA
SWEE21-1	PRJNA698462	GCA_017743775.1	SAMN18440253	Alphaproteobacteria	Rhodobacteraceae	Shimia sp. R9_1	R9_1	Acropora hemprichii	coral		Saudi Arabia: Red Sea	NA
SWEE21-1	PRJNA698462	GCA_017743735.1	SAMN18440254	Alphaproteobacteria	Rhodobacteraceae	Shimia sp. R9_2	R9_2	Acropora cytherea	coral		Saudi Arabia: Red Sea	NA
SWEE21-1	PRJNA698462	GCA_017743755.1	SAMN18440255	Alphaproteobacteria	Rhodobacteraceae	Shimia sp. R9_3	R9_3	Acropora humilis	coral		Saudi Arabia: Red Sea	NA
SWEE21-1	PRJNA698462	GCA_017744095.1	SAMN18440237	Alphaproteobacteria	Rhodobacteraceae	Shimia sp. R10_1	R10_1	Acropora cytherea	coral		Saudi Arabia: Red Sea	NA
SWEE21-1	PRJNA698462	GCA_017744035.1	SAMN18440238	Alphaproteobacteria	Rhodobacteraceae	Shimia sp. R11_0	R11_0	Acropora hemprichii	coral		Saudi Arabia: Red Sea	NA
SWEE21-1	PRJNA698462	GCA_017743815.1	SAMN18440251	Alphaproteobacteria	Rhodobacteraceae	Ruegeria sp. R8_1	R8_1	Acropora humilis	coral		Saudi Arabia: Red Sea	NA
SWEE21-1	PRJNA698462	GCA_017743795.1	SAMN18440252	Alphaproteobacteria	Rhodobacteraceae	Ruegeria sp. R8_2	R8_2	Acropora cytherea	coral		Saudi Arabia: Red Sea	NA
SWEE21-1	PRJNA698462	GCA_017743995.1	SAMN18440241	Alphaproteobacteria	Rhodobacteraceae	Ruegeria sp. R13_0	R13_0	Acropora cytherea	coral		Saudi Arabia: Red Sea	NA
SWEE21-1	PRJNA698462	GCA_017743975.1	SAMN18440242	Alphaproteobacteria	Rhodobacteraceae	Ruegeria sp. R14_0	R14_0	Acropora cytherea	coral		Saudi Arabia: Red Sea	NA
SWEE21-1	PRJNA698462	GCA_017743915.1	SAMN18440246	Alphaproteobacteria	Rhodobacteraceae	Sulfitobacter sp. R18_1	R18_1	Acropora humilis	coral		Saudi Arabia: Red Sea	NA
SWEE21-1	PRJNA698462	GCA_017743885.1	SAMN18440247	Alphaproteobacteria	Rhodobacteraceae	Sulfitobacter sp. R18_2	R18_2	Acropora humilis	coral		Saudi Arabia: Red Sea	NA
SWEE21-1	PRJNA698462	GCA_017744045.1	SAMN18440243	Alphaproteobacteria	Rhodobacteraceae	Tropicibacter sp. R15_0	R15_0	Acropora hemprichii	coral		Saudi Arabia: Red Sea	NA
SWEE21-1	PRJNA698462	GCA_017743935.1	SAMN18440244	Alphaproteobacteria	Rhodobacteraceae	Tropicibacter sp. R16_0	R16_0	Acropora cytherea	coral		Saudi Arabia: Red Sea	NA
SWEE21-1	PRJNA698462	GCA_017743945.1	SAMN18440245	Alphaproteobacteria	Rhodobacteraceae	Nautella sp. R17_0	R17_0	Acropora humilis	coral		Saudi Arabia: Red Sea	NA
SWEE21-1	PRJNA698462	GCA_017743845.1	SAMN18440248	Alphaproteobacteria	Rhodobacteraceae	Labrenzia sp. R4_1	R4_1	Acropora hemprichii	coral		Saudi Arabia: Red Sea	NA
SWEE21-1	PRJNA698462	GCA_017743865.1	SAMN18440249	Alphaproteobacteria	Rhodobacteraceae	Labrenzia sp. R4_2	R4_2	Acropora cytherea	coral		Saudi Arabia: Red Sea	NA
SWEE21-1	PRJNA698462	GCA_017743835.1	SAMN18440250	Alphaproteobacteria	Rhodobacteraceae	Labrenzia sp. R5_0	R5_0	Acropora cytherea	coral		Saudi Arabia: Red Sea	NA
SWEE21-1	PRJNA698462	GCA_017744235.1	SAMN18440231	Alphaproteobacteria	Erythrobacteraceae	Erythrobacter sp. A6_0	A6_0	Acropora humilis	coral		Saudi Arabia: Red Sea	NA
SWEE21-1	PRJNA698462	GCA_017744185.1	SAMN18440232	Alphaproteobacteria	Erythrobacteraceae	Erythrobacter sp. A7_0	A7_0	Acropora cytherea	coral		Saudi Arabia: Red Sea	NA
SWEE21-1	PRJNA698462	GCA_017744215.1	SAMN18440230	Alphaproteobateria	Rhodosprilillacaeae	Thalassospira sp. A3_1	A3_1	Acropora cytherea	coral		Saudi Arabia: Red Sea	NA
SWEE21-1	PRJNA698462	GCA_017744255.1	SAMN18440229	Alphaproteobacteria	Caulobacteraceae	Brevundimonas sp. A19_0	A19_0	Acropora cytherea	coral		Saudi Arabia: Red Sea	NA
SWEE21-1	PRJNA698462	GCA_017744155.1	SAMN18440233	Gammaproteobacteria	Endozoicomonadaceae	Endozoicomonas sp. G2_1	G2_1	Acropora cytherea	coral		Saudi Arabia: Red Sea	NA
SWEE21-1	PRJNA698462	GCA_017744135.1	SAMN18440234	Gammaproteobacteria	Endozoicomonadaceae	Endozoicomonas sp. G2_2	G2_2	Acropora hemprichii	coral		Saudi Arabia: Red Sea	NA
SWEE21-1	PRJNA638634	GCA_013350055.1	SAMN15198645	Gammaproteobacteria	Halomonadaceae	Cobetia marina BMC 6	BMC 6	Pocillopora damicornis	coral		Brazil: Rio de Janeiro	22.2887 S 42.5341 W
SWEE21-1	PRJNA638634	GCA_013349955.1	SAMN15198646	Gammaproteobacteria	Halomonadaceae	Halomonas taeanensis BMC 7	BMC 7	Pocillopora damicornis	coral		Brazil: Rio de Janeiro	22.2887 S 42.5341 W
SWEE21-1	PRJNA343499	GCA_014349115.1	SAMN05805728	Gammaproteobacteria	Alteromonadaceae	Alteromonas sp. BZK5	BZK5	Orbicella annularis	coral		NA	16.797 N 88.0844 W
SWEE21-1	PRJNA638634	GCA_013350085.1	SAMN15198644	Gammaproteobacteria	Pseudoaltermonadaceae	Pseudoalteromonas sp. BMC 1	BMC 1	Pocillopora damicornis	coral		Brazil: Rio de Janeiro	22.2887 S 42.5341 W
SWEE21-1	PRJNA638634	GCA_013349945.1	SAMN15198640	Gammaproteobacteria	Pseudoaltermonadaceae	Pseudoalteromonas sp. BMC 2	BMC 2	Pocillopora damicornis	coral		Brazil: Rio de Janeiro	22.2887 S 42.5341 W
SWEE21-1	PRJNA638634	GCA_013349995.1	SAMN15198643	Gammaproteobacteria	Pseudoaltermonadaceae	Pseudoalteromonas sp. BMC 3	BMC 3	Pocillopora damicornis	coral		Brazil: Rio de Janeiro	22.2887 S 42.5341 W
SWEE21-1	PRJNA638634	GCA_013350045.1	SAMN15198641	Gammaproteobacteria	Pseudoaltermonadaceae	Pseudoalteromonas sp. BMC 4	BMC 4	Pocillopora damicornis	coral		Brazil: Rio de Janeiro	22.2887 S 42.5341 W
SWEE21-1	PRJNA638634	GCA_013349985.1	SAMN15198642	Gammaproteobacteria	Pseudoaltermonadaceae	Pseudoalteromonas sp. BMC 5	BMC 5	Pocillopora damicornis	coral		Brazil: Rio de Janeiro	22.2887 S 42.5341 W
SWEE21-1	PRJNA343499	GCA_014349195.1	SAMN05805727	Gammaproteobacteria	Pseudoaltermonadaceae	Pseudoalteromonas sp. BZK2	BZK2	Orbicella annularis	coral		NA	16.797 N 88.0844 W
SWEE21-1	PRJNA698462	GCA_017744175.1	SAMN18440235	Gammaproteobacteria	Colwelliaceae	Thallassotalea sp. G20_0	G20_0	Acropora hemprichii	coral		Saudi Arabia: Red Sea	NA
SWEE21-1	PRJNA698462	GCA_017744115.1	SAMN18440236	Gammaproteobacteria	Salinisphaeraceae	Salinisphaera sp. G21_0	G21_0	Acropora cytherea	coral		Saudi Arabia: Red Sea	NA
SWEE21-1	PRJNA343499	GCA_014349205.1	SAMN05805726	Gammaproteobacteria	Vibrionaceae	Photobacterium sp. BZF1	BZF1	Orbicella annularis	coral		NA	16.797 N 88.0844 W
TAND18-1	PRJNA422318	GCA_002864045.1	SAMN08174373	Gammaproteobacteria	Endozoicomonadaceae	Endozoicomonas acroporae Acr-14	Acr-14	Acropora spp.	coral		Taiwan	NA
THOM09-1	PRJNA40361	GCA_000182685.1	SAMN02470250	Gammaproteobacteria	Vibrionaceae	Vibrio harveyi 1DA3	1DA3	Phyllogorgia dilatata	coral		NA	NA
THOM09-1	PRJNA40359	GCA_000176055.1	SAMN02470249	Gammaproteobacteria	Vibrionaceae	Vibrio alginolyticus 40B	40B	Mussismilia hispida	coral		NA	NA
THOM09-1	PRJNA19397	GCA_000181535.1	SAMN02436099	Gammaproteobacteria	Vibrionaceae	Vibrio shilonii AK1	AK1	Oculina patagonica	coral		NA	NA
USHI14-1	PRJNA214563	GCA_000461895.1	SAMN02304133	Gammaproteobacteria	Vibrionaceae	Vibrio coralliilyticus OCN008	OCN008	Montipora capitata	coral		USA	NA
WANX16-1	PRJNA340268	GCA_001717465.1	SAMN05711034	Gammaproteobacteria	Xanthomonadaceae	Luteimonas sp. JM171	JM171	Porites lobata	coral		USA: Oahu, Hawaii	NA
