## Supplementary Table 7 for "Genome-resolved diversity and biosynthetic potential of the coral reef microbiome"

### Sheet: README
Information regarding the sampling permits and restrictions regarding commercial use
Sheet 1: Summary of the sampling permits

### Sheet: Sheet 1
Country	Island	Sampling permit	Restrictions
PANAMA	I.01. – I.02. & I.32.	Sampling permit for PANAMA under the reference 'SE/AP-18-16' delivered by the Direccion de Areas Protegidas y Vida Silvestre - LIC. Samuel Valdez Diaz Director - Ministerio de Ambiente – Republica de Panama on the 13/06/2016 Sampling permit for PANAMA under the reference '2016-0701-2019-2' delivered by the Smithsonian Tropical Research Institute Instituto Smithsonian de Investigaciones Tropicales…	If this Agreement results in a commercially exploitable discovery. Regardless of who is the owner of the intellectual property or patent, the parties of buenafe will negotiate a commercialization agreement in which will be included the distribution of the benefits, including those that correspond to the Panamanian State. The expiration or termination of this Agreement shall not affect the obligat…
COLUMBIA (MALPELO)	I.03.	Sampling permit for COLOMBIA under the reference 'N°009' delivered by the MINISTERIO DE AMBIENTE Y DESARROLLO SOSTENIBLEPARQUES NACIONALES NATURALES DE COLOMBIA on the 04/03/2016	Prohibition of commercial purposes.
CHILE (EASTER ISLAND)	I.04.	Sampling permit for CHILE under the reference '13270/24/457/Vrs' delivered by the Servicio Hidrografico y Oceanografico de la Armada de Chile (SHOA) – Patricio Carrasco Hellwig Contraalmirante Director on the 29/08/2016	/
UK PITCAIRN (DUCIE ISLAND)	I.05.	Sampling permit for UNITED-KINGDOM (PITCAIRN ISLANDS) under the reference 'N/A' delivered by the Government of Pitcairn islands /Environmental, Conservation & Natural Resources Division Manager // Christian Michele on the 25/02/2016	/
FRANCE [FRENCH POLYNESIA (GAMBIER / TUAMOTU / MOOREA)]	I.06. – I.07.	N/A	/
COOK	I.08.	Sampling permit for COOK under the reference '11-16' delivered by the Foundation for National Research – Cook Island Research Committee – Office of the Prime Minister – Elizabeth Wright-Koteka (Chairperson) on the 12/09/2016 Sampling permit for NEW-ZEALAND under the reference 'Letter of regularization' delivered by the Ministry of Foreign Affairs and Trade on the 05/10/2021	/
NIUE	I.09.	Sampling permit for NIUE under the reference '34/16' delivered by the Government of Niue – Office for External Affairs on the 17/11/2016	Just Verbal Note
SAMOA (UPOLU)	I.10.	Sampling permit for SAMOA under the reference 'Memorandum of Agreement' delivered by the THE GOVERNMENT OF THE INDEPENDENT STATE OF SAMOA acting by and through the Ministry of Natural Resources and Environment on the 29/11/2016	Every commercial valorisation of the samples will be done with the prior approval of Samoa (F-1.1)
FRANCE (WALLIS et FUTUNA)	I.11.	Sampling permit for WALLIS AND FUTUNA under the reference 'Arrêté n°2016-527' delivered by the Le Préfet, Administrateur supérieur des îles Wallis et Futuna on the 24/11/2016	Respect local customs
TUVALU	I.12.	Sampling permit for TUVALU under the reference 'MFAT : 449/16' delivered by the Government of Tuvalu – Ministry of Foreign Affairs on the 19/12/2016	/
KIRIBATI	I.13.	Sampling permit for KIRIBATI under the reference '015/16' delivered by the Environment and Conservation Division – Republic of Kiribati on the 24/11/2016	Inform and negotiate with Kiribati in case of economic valorisation of the results (l).
MICRONESIA (CHUUK)	I.14.	Sampling permit for MICRONESIA under the reference 'Letter' delivered by the Deputy Assistant Secretary – Marine Resources Unit – Department of Resources and Development – Federated States of Micronesia on the 05/04/2017	/
USA (GUAM)	I.15.	Sampling permit for GUAM under the reference 'U2021-023' delivered by the Marine Scientific Research Coordinator Office of Ocean and Polar Affairs – United States Department of State Bureau of Oceans and International Environmental and Scientific Affairs on the 27/10/2021	The permit does not exempt the compliance with the law.
JAPAN	I.16. – I.17.	Sampling permit for JAPAN (Tokyo Prefecture, Ogasawara Island) under the reference '28-50' delivered by the Prefecture of Tokyo on the 01/23/2017 Sampling permit for JAPAN (Okinawa Prefecture, Sesoko Island) under the reference '28-74' delivered by the Prefecture of Okinawa on the 04/14/2017 Sampling permit for JAPAN (Japanese EEZ) under the reference 'N/A' delivered by the Ministry of Agricultur…	/
FIDJI	I.18.	Sampling permit for FIJI under the reference '456/2017' delivered by the Ministry of Foreign Affairs – Republic of Fiji on the 11/06/2017	/
AUSTRALIA	I.19.	Sampling permit for AUSTRALIA under the reference 'G17/39873.1' delivered by the Great Barrier Reef Marine Park Authority and Department of Foreign Affairs and Trade on the 30/08/2017	/
FRANCE (NEW CALEDONIA – Chesterfield, Parc Naturel de la Mer de Corail)	I.20.	Sampling permit for NEW-CALEDONIA (CHESTERFIELD) under the reference 'Arrêté n°2017-2069/GNC' delivered by the Haut-Commissariat de la République en Nouvelle-Calédonie – Gouvernement de Nouvelle-Calédonie – République Française on the 29/08/2017	The material collected may only be used for fundamental research purposes (no commercial). Article 7 of the Convention
FRANCE (NEW CALEDONIA – Province Sud)	I.21.	Sampling permit for NEW-CALEDONIA (SOUTH PROVINCIA) under the reference 'Arrêté n°2720-2017/ARR/DENV modifiant l’arrêté 1515-2017/ARR/DENV du 04 août 2017' delivered by the Président de l’Assemblée de la Province Sud de la Nouvelle-Calédonie on the 06/09/2017	Use of data permitted only for scientific and taxonomic purposes, prohibition of commercial use. Any filing of industrial property rights in connection with the collected material or its derivatives is prohibited. Article 2 of the Contract.
SOLOMON ISLANDS	I.22.	Sampling permit for SOLOMON ISLANDS under the reference 'Form 01' delivered by the Solomon Islands Maritime Safety Administration on the 20/09/2017	/
PAPUA NEW GUINEA	I.23. – I.24.	Sampling permit for PAPUA NEW-GUINEA under the reference '907/2017 (diplomatic clearance n°0232)' delivered by the Department of Foreign Affairs and Trade of the Independent State of Papua New Guinea on the 27/10/2017	/
PALAU	I.25. – I.26.	Sampling permit for PALAU under the reference 'RE-18-04' delivered by the Ministry of Natural Resources, Environment and Tourism – Republic of Palau on the 21/12/2017	/
CHINA (HONK KONG)	I.27.	Sampling permit for CHINA (HONG-KONG) under the reference 'CMO-N00811' delivered by the Marine Department, Hong-Kong, China on the 15/03/2018	/
TAIWAN	I.28.	Sampling permit for TAIWAN (Pingtung county) under the reference '10707821600' delivered by the Pingtung Agri-Fish, National Taiwan Ocean University on the 06/04/2018 Sampling permit for TAIWAN (Taitung county) under the reference '1070033041' delivered by the Taitung Agri-Fish, National Taiwan Ocean University on the 12/02/2018	/
HAWAII	I.29.	Sampling permit for USA (HAWAII) under the reference 'U2018-010' delivered by the United States Department of State Bureau of Oceans and International Environmental and Scientific Affairs on the 06/06/2018	Prohibition of the sale/personal consumption of any collected organism.
MEXICO (Basse Californie, La Paz, Cabo San Lucas)	I.30.	Sampling permit for MEXICO under the reference 'PPF/DGOPA-291/17' delivered by the Secrataria de Agricultura, Ganaderia, Desarrollo rural, pesca y alimentacion – Comision Nacional de Acuacultura y Pesca – Direccion General de Ordenamiento Pesquero y Acuicola – Estados Unidos Mexicanos on the 28/08/2018	The commercialization of the collected organisms is forbidden.
FRANCE (CLIPPERTON)	I.31.	Sampling permit for CLIPPERTON under the reference 'HC/1195/CAB' delivered by the Haut-Commissariat de la République Polynésie Française on the 13/06/2018	SHOM should also have access to all data of interest to it, including data for the maintenance of nautical charts and documentation.
